# Single-nucleus cross-tissue molecular reference maps to decipher disease gene function

**DOI:** 10.1101/2021.07.19.452954

**Authors:** Gokcen Eraslan, Eugene Drokhlyansky, Shankara Anand, Ayshwarya Subramanian, Evgenij Fiskin, Michal Slyper, Jiali Wang, Nicholas Van Wittenberghe, John M. Rouhana, Julia Waldman, Orr Ashenberg, Danielle Dionne, Thet Su Win, Michael S. Cuoco, Olena Kuksenko, Philip A. Branton, Jamie L. Marshall, Anna Greka, Gad Getz, Ayellet V. Segrè, François Aguet, Orit Rozenblatt-Rosen, Kristin G. Ardlie, Aviv Regev

## Abstract

Understanding the function of genes and their regulation in tissue homeostasis and disease requires knowing the cellular context in which genes are expressed in tissues across the body. Single cell genomics allows the generation of detailed cellular atlases in human tissues, but most efforts are focused on single tissue types. Here, we establish a framework for profiling multiple tissues across the human body at single-cell resolution using single nucleus RNA-Seq (snRNA-seq), and apply it to 8 diverse, archived, frozen tissue types (three donors per tissue). We apply four snRNA-seq methods to each of 25 samples from 16 donors, generating a cross-tissue atlas of 209,126 nuclei profiles, and benchmark them *vs*. scRNA-seq of comparable fresh tissues. We use a conditional variational autoencoder (cVAE) to integrate an atlas across tissues, donors, and laboratory methods. We highlight shared and tissue-specific features of tissue-resident immune cells, identifying tissue-restricted and non-restricted resident myeloid populations. These include a cross-tissue conserved dichotomy between *LYVE1-* and *HLA* class II-expressing macrophages, and the broad presence of LAM-like macrophages across healthy tissues that is also observed in disease. For rare, monogenic muscle diseases, we identify cell types that likely underlie the neuromuscular, metabolic, and immune components of these diseases, and biological processes involved in their pathology. For common complex diseases and traits analyzed by GWAS, we identify the cell types and gene modules that potentially underlie disease mechanisms. The experimental and analytical frameworks we describe will enable the generation of large-scale studies of how cellular and molecular processes vary across individuals and populations.
