## Supplementary tables for "Single-nucleus cross-tissue molecular reference maps to decipher disease gene function": Table S1.xlsx

### Sheet: Samples
Table S1. Study overview, sample and individual metadata and nuclei counts
Sample ID	Corresponding fixed tissue ID	Participant ID	Individual ID (within tissue)	Protocols used	RIN score from PAXgene tissue Aliquot	RIN score from Frozen tissue Aliquot	Age Bin	Gender	Tissue Site Detail	Specimen Sampling Site	Autolysis Score	Sample Ischemic Time (mins)	Sample Type	Pathology Notes
GTEX-1R9PN-5002-SM-HD2MC	GTEX-1R9PN-0326	GTEX-1R9PN	01	CST,EZ,NST,TST	7	5.7	40-49	Female	Breast - Mammary Tissue	Breast, Left	Mild	387	Normal	2 pieces; one fragmented, mainly fat; other is ~40% fat, 50% stroma; 10% ducts/lobules. One prominent cyst, <1% of tissue.
GTEX-1CAMS-5015-SM-HPJ3C	GTEX-1CAMS-1426	GTEX-1CAMS	02	CST,EZ,NST,TST	5.9	6.8	40-49	Female	Breast - Mammary Tissue	Breast, Right	Mild	415	Normal	2 pieces; ~80% fibrous stroma with ~15% intermingled fat; ~5% widely dispersed ductal/lobular elements, atrophic.
GTEX-1MCC2-5013-SM-HPJ3D	GTEX-1MCC2-2126	GTEX-1MCC2	03	CST,EZ,NST,TST	7.4	7.5	30-39	Female	Breast - Mammary Tissue	Breast, Left	Mild	271	Normal	2 pieces; ~60% fibrous stroma ~30% fat; 5-10% ductal elements, no lobules, unusual for patient age range;~2-5% small vessels.
GTEX-16BQI-5013-SM-H8SUW	GTEX-16BQI-1526	GTEX-16BQI	01	CST,EZ,NST,TST	9.6	9	30-39	Female	Esophagus - Mucosa	Squamous region, above gastroesophageal junction	Mild	825	Normal	~25% squamous mucosa; 15-20% smooth muscle; 5% mucus glands/vessels; ~50% connective stroma.
GTEX-15SB6-5008-SM-H8L72	GTEX-15SB6-0726	GTEX-15SB6	02	CST,EZ,NST,TST	9.1	8.7	50-59	Female	Esophagus - Mucosa	Squamous region, above gastroesophageal junction	Mild	523	Normal	~15% squamous mucosa, 20% smooth muscle; 65-70% stroma. Squamous cells 50-50 mature vs maturing basal cells.
GTEX-145ME-5005-SM-H8L6T	GTEX-145ME-0526	GTEX-145ME	03	CST,EZ,NST,TST	8.6	8.5	40-49	Female	Esophagus - Mucosa	Squamous region, above gastroesophageal junction	Mild	250	Normal	~20% squamous mucosa, 20% smooth muscle; 50% stroma. Squamous mucosa is about 50-50 mature surface cells-immature/maturing basal cells.
GTEX-1ICG6-5014-SM-GHS9D	GTEX-1ICG6-2026	GTEX-1ICG6	01	CST,EZ,NST,TST	8.1	7.8	70-79	Female	Esophagus - Muscularis	Squamous region, above gastroesophageal junction	Mild	306	Normal	70-90% smooth muscle (both layers); 20-30% stroma, 2-5% vessels (in stroma).
GTEX-144GM-5010-SM-HD2M8	GTEX-144GM-1526	GTEX-144GM	02	CST,EZ,NST,TST	7.5	8.5	20-29	Male	Esophagus - Muscularis	Squamous region, above gastroesophageal junction	Mild	289	Normal	80-90% smooth muscle (both layers); 10-20% connective stroma. Trace vessels.
GTEX-1HSMQ-5021-SM-HD2MA	GTEX-1HSMQ-2126	GTEX-1HSMQ	03	CST,EZ,NST,TST	8.1	9.1	50-59	Male	Esophagus - Muscularis	Squamous region, above gastroesophageal junction	Mild	562	Normal	80-90% smooth muscle (both layers); 10-20% connective stroma. Trace vessels.
GTEX-1ICG6-5003-SM-GHS9A	GTEX-1ICG6-0626	GTEX-1ICG6	01	CST,EZ,NST,TST	7	8.1	70-79	Female	Heart - Left Ventricle	Anterior left ventricle	Mild	276	Normal	2 pieces. One 85% myocardium, 15% pericardial/interstital fat. Prominent vein and branch of artery (interstitial). Other is 90-95% myocardium, trace interstitial fibrosis/microvessels.
GTEX-13N11-5002-SM-H5JDV	GTEX-13N11-0426	GTEX-13N11	02	CST,EZ,NST,TST	6.8	7.6	50-59	Female	Heart - Left Ventricle	Anterior left ventricle	None	159	Normal	2 pieces. 85-90% myocardium, mild chronic ischemic change. 5% each fat/fibrous scar/interstitial vessels/perivascular stroma. 1% attached fragment of myocardium/mesothelial tissue.
GTEX-15RIE-5015-SM-H8L6X	GTEX-15RIE-1726	GTEX-15RIE	03	CST,EZ,NST,TST	8.7	9.1	60-69	Male	Heart - Left Ventricle	Anterior left ventricle	Mild	285	Normal	2 pieces. Both 90-95% mildly hypertrophic myometrium. Both 5-10% institial fibrosis/scar. One piece with 2-3% interstital fat. Both 1-2% interstitial vessels.
GTEX-1HSMQ-5005-SM-GKSJF	GTEX-1HSMQ-0726	GTEX-1HSMQ	01	CST,EZ,NST,TST	8.3	6.9	50-59	Male	Lung	Inferior segment of left upper lobe	None	311	Normal	Insterstitial fibrosis ~50-60%; alveolar cells ~20-25%; stroma 15-20%; bronchial mucosa 5-10%.
GTEX-15CHR-5005-SM-H5JDT	GTEX-15CHR-0726	GTEX-15CHR	02	CST,EZ,NST,TST	6.8	7.2	50-59	Male	Lung	Inferior segment of left upper lobe	None	199	Normal	Emphysematous bullae; alveolar cells ~ 70%; stroma ~20%; bronchial mucosa~5%; inflammatory cells ~2-5%.
GTEX-13N11-5030-SM-H5JDW	GTEX-13N11-0326	GTEX-13N11	03	CST,EZ,NST,TST	5.7	5.1	50-59	Female	Lung	Inferior segment of left upper lobe	None	159	Normal	Prominent interstitial fibrosis, ~50%; alveolar lining cells ~30%; aveolar macrophages/inflammatory cells ~15%; bronchial mucosa, ~5%.
GTEX-1HSMQ-5014-SM-GKSJI	GTEX-1HSMQ-1826	GTEX-1HSMQ	01	CST,EZ,NST,TST	6.1	6.6	50-59	Male	Prostate	Non-nodular region	Moderate	552	Normal	Stromal fibromuscular cells: ~70%. Epithelial cells: 25%. Myoepithelial cells: 5%. Probably trace endothelial cells from microvasculature.
GTEX-15CHR-5014-SM-H5JDU	GTEX-15CHR-1226	GTEX-15CHR	02	CST,EZ,NST,TST	6.6	6.8	50-59	Male	Prostate	Non-nodular region	Mild	219	Normal	Stromal fibromuscular cells: ~60%. Epithelial cells: 30%. Myoepithelial cells: 5%. Vascular mural (smooth muscle) cells: 5%. Probably trace endothelial cells from small muscular artery (venules).
GTEX-1I1GU-5006-SM-G8XQC	GTEX-1I1GU-1126	GTEX-1I1GU	03	CST,EZ,NST,TST	8	7.3	40-49	Male	Prostate	Non-nodular region	Mild	257	Normal	Stromal fibromuscular cells: ~70%. Epithelial cells: ~25%. Myoepithelial cells: ~5%. Trace endothelials.
GTEX-12BJ1-5007-SM-H8L6U	GTEX-12BJ1-1226	GTEX-12BJ1	04	CST,TST	8.3	7.8	60-69	Male	Prostate	Non-nodular region	Mild	129	Normal	Stromal fibromuscular cells: ~70%. Epithelial (gland lining) cells: 25%. Myoepithelial cells (between gland lining cells and basement membranes of glands): 5%. Trace endothelial cells from microvasculature (venules).
GTEX-1HSMQ-5011-SM-GKSJH	GTEX-1HSMQ-1326	GTEX-1HSMQ	01	CST,EZ,NST,TST	8.5	7.8	50-59	Male	Muscle - Skeletal	Gastrocnemius - Left	None	387	Normal	2 pieces;~90% skeletal muscle, ~5%interstitial fat;~1-2% each muscular artery, vein, peripheral nerve. Trace fibrous tissue elements.
GTEX-15RIE-5021-SM-H8L6Y	GTEX-15RIE-2426	GTEX-15RIE	02	CST,EZ,NST,TST	8	9	60-69	Male	Muscle - Skeletal	Gastrocnemius - Left	None	392	Normal	2 pieces, one fragmented. ~90% skeletal muscle; ~6-7% interstital fat; ~1-2% vessel (small vein), trace fibrous tissue elements.
GTEX-145ME-5018-SM-G8XQB	GTEX-145ME-2026	GTEX-145ME	03	CST,EZ,NST,TST	8	8.6	40-49	Female	Muscle - Skeletal	Gastrocnemius - Left	None	327	Normal	2 pieces; ~85% skeletal muscle;10% interstitial fat; ~5% vessel (small muscular artery) and fibrous connective elements.
GTEX-1HSMQ-5007-SM-GKSJG	GTEX-1HSMQ-1226	GTEX-1HSMQ	01	CST,EZ,NST,TST	8.5	5.9	50-59	Male	Skin - Sun Exposed (Lower leg)	Leg, left	Mild	375	Normal	6 pieces; ~85% dermis, ~10% squa squamous integument; 2-3% eccrine and apocrine glands; trace fat.
GTEX-1CAMR-5015-SM-HPJ3B	GTEX-1CAMR-1926	GTEX-1CAMR	02	CST,TST	6.9	-	20-29	Male	Skin - Sun Exposed (Lower leg)	Leg, left	None	345	Normal	6 pieces; 80% dermis, ~10% squamous integument; 2-3% eccrine glands; 2-3% vessels (small artery, veins), trace dermal fat.
GTEX-15EOM-5003-SM-G64IH	GTEX-15EOM-0126	GTEX-15EOM	03	CST,EZ,NST	7.6	5.3	20-29	Female	Skin - Sun Exposed (Lower leg)	Leg, left	Mild	186	Normal	6 pieces; 80% dermis; ~10-12% fat; 4-5% engorged vessels (veins), 1-2% eccrine/apocrine glands, bare trace squamous integument (probably should have been rejected due to insufficient target tissue).

### Sheet: Individuals
Participant ID	Gender	Breast	E. Mucosa	E. Muscularis	Heart	Lung	Sk. muscle	Prostate	Skin		Total per individual
GTEX-12BJ1	Male							X			1
GTEX-13N11	Female				X	X					2
GTEX-144GM	Male			X							1
GTEX-145ME	Female		X				X				2
GTEX-15CHR	Male					X		X			2
GTEX-15EOM	Female								X		1
GTEX-15RIE	Male				X		X				2
GTEX-15SB6	Female		X								1
GTEX-16BQI	Female		X								1
GTEX-1CAMR	Male								X		1
GTEX-1CAMS	Female	X									1
GTEX-1HSMQ	Male			X		X	X	X	X		5
GTEX-1I1GU	Male							X			1
GTEX-1ICG6	Female			X	X						2
GTEX-1MCC2	Female	X									1
GTEX-1R9PN	Female	X									1

### Sheet: Nuclei counts
Participant ID	GTEX-1CAMR	GTEX-1CAMS	GTEX-1HSMQ	GTEX-1I1GU	GTEX-1ICG6	GTEX-1MCC2	GTEX-1R9PN	GTEX-12BJ1	GTEX-13N11	GTEX-15CHR	GTEX-15EOM	GTEX-15RIE	GTEX-15SB6	GTEX-16BQI	GTEX-144GM	GTEX-145ME
Tissue
Breast	0	2324	0	0	0	1456	5990	0	0	0	0	0	0	0	0	0
Esophagus mucosa	0	0	0	0	0	0	0	0	0	0	0	0	8392	11508	0	6160
Esophagus muscularis	0	0	13975	0	9284	0	0	0	0	0	0	0	0	0	10914	0
Heart	0	0	0	0	11673	0	0	0	12834	0	0	12067	0	0	0	0
Lung	0	0	14404	0	0	0	0	0	13260	7620	0	0	0	0	0	0
Prostate	0	0	10347	12927	0	0	0	6285	0	1502	0	0	0	0	0	0
Skeletal muscle	0	0	10874	0	0	0	0	0	0	0	0	7498	0	0	0	12505
Skin	40	0	4961	0	0	0	0	0	0	0	326	0	0	0	0	0
