## Supplementary tables for "Single-nucleus cross-tissue molecular reference maps to decipher disease gene function": Table S4.xlsx

### Sheet: Cell type mapping
Table S4. Cell type harmonization and gene correlations between this study and other snRNA-seq and scRNA-seq studies
Dataset	Dataset Label	Broad cell type annotation (this study)	Notes
Tucker et al	Fibroblast I	Fibroblast
Tucker et al	Fibroblast II	Fibroblast
Tucker et al	Atrial Cardiomyocyte	Myocyte (cardiac)
Tucker et al	Ventricular Cardiomyocyte I	Myocyte (cardiac)
Tucker et al	Cytoplasmic Cardiomyocyte I	Myocyte (cardiac, cytoplasmic)
Tucker et al	Ventricular Cardiomyocyte II	Myocyte (cardiac)
Tucker et al	Pericyte	Pericyte/SMC
Tucker et al	Macrophage	Immune (DC/macrophage)
Tucker et al	Endothelium I	Endothelial cell (vascular)
Tucker et al	Endothelium II	Endothelial cell (vascular)
Tucker et al	Adipocyte	Adipocyte
Tucker et al	Cytoplasmic Cardiomyocyte II	Myocyte (cardiac, cytoplasmic)
Tucker et al	Vascular Smooth Muscle	Pericyte/SMC
Tucker et al	Fibroblast III	Fibroblast
Tucker et al	Ventricular Cardiomyocyte III	Myocyte (cardiac)
Tucker et al	Neuronal	Schwann cell
Tucker et al	Lymphocyte	Immune (T cell)
Litviňuková et al.	adipocytes	Adipocyte	global annotations
Litviňuková et al.	cmc	Myocyte (cardiac)	global annotations (subclustered to identify Myocyte (cardiac, cytoplasmic))
Litviňuková et al.	ec	Endothelial cell (vascular)	global annotations
Litviňuková et al.	fb	Fibroblast	global annotations
Litviňuková et al.	lymphoid	Immune (T cell)	global annotations
Litviňuková et al.	myeloid	Immune (DC/macrophage)	global annotations
Litviňuková et al.	neuronal	Schwann cell	global annotations
Litviňuková et al.	pc	Pericyte/SMC	global annotations
Litviňuková et al.	smc	Pericyte/SMC	immune annotations
Litviňuková et al.	B_cells	Immune (B cell)	immune annotations
Litviňuková et al.	CD4+T_cytox	Immune (T cell)	immune annotations
Litviňuková et al.	CD8+T_tem	Immune (T cell)	immune annotations
Litviňuková et al.	CD8+T_cytox	Immune (T cell)	immune annotations
Litviňuková et al.	NKT	Immune (NK cell)	immune annotations
Litviňuková et al.	NKT	Immune (NK cell)	immune annotations
Litviňuková et al.	DC	Immune (DC/macrophage)	immune annotations
Litviňuková et al.	*MØ	Immune (DC/macrophage)	immune annotations
Litviňuková et al.	*Mo	Immune (DC/macrophage)	immune annotations
Litviňuková et al.	Mast	Immune (mast cell)	immune annotations

### Sheet: Cell-nucleus correlations
	Correlation between scRNA-seq and snRNA-seq
Broad cell type	Protein-coding		Long non-coding
SKIN	Spearman rho	p-value	Spearman rho	p-value
Epithelial cell (basal keratinocyte)	0.64	< 2.2e-16	0.39	< 2.2e-16
Epithelial cell (suprabasal keratinocyte)	0.64	< 2.2e-16	0.38	< 2.2e-16
Melanocyte	0.53	< 2.2e-16	0.29	< 2.2e-16
Sweat gland cell	0.55	< 2.2e-16	0.32	< 2.2e-16
Fibroblast	0.57	< 2.2e-16	0.34	< 2.2e-16
Endothelial cell (vascular)	0.59	< 2.2e-16	0.36	< 2.2e-16
Endothelial cell (lymphatic)	0.57	< 2.2e-16	0.34	< 2.2e-16
Pericyte/SMC	0.55	< 2.2e-16	0.3	< 2.2e-16
Immune (T cell)	0.56	< 2.2e-16	0.27	< 2.2e-16
Immune (DC)	0.55	< 2.2e-16	0.3	< 2.2e-16
PROSTATE
Epithelial cell (basal)	0.71	< 2.2e-16	0.53	< 2.2e-16
Epithelial cell (luminal)	0.79	< 2.2e-16	0.55	< 2.2e-16
Epithelial cell (club)	0.73	< 2.2e-16	0.5	< 2.2e-16
Epithelial cell (Hillock)	0.72	< 2.2e-16	0.5	< 2.2e-16
Endothelial cell (vascular)	0.74	< 2.2e-16	0.44	< 2.2e-16
Endothelial cell (lymphatic)	0.58	< 2.2e-16	0.26	< 2.2e-16
Pericyte	0.66	< 2.2e-16	0.36	< 2.2e-16
Fibroblast	0.75	< 2.2e-16	0.47	< 2.2e-16
SM	0.72	< 2.2e-16	0.41	< 2.2e-16
Neuroendocrine	0.52	< 2.2e-16	0.28	< 2.2e-16
Macrophage	0.72	< 2.2e-16	0.35	< 2.2e-16
LUNG
Epithelial cell (alveolar type I)	0.57	< 2.2e-16	0.4	< 2.2e-16
Epithelial cell (alveolar type II)	0.51	< 2.2e-16	0.4	< 2.2e-16
Epithelial cell (club)	0.57	< 2.2e-16	0.31	< 2.2e-16
Epithelial cell (ciliated)	0.58	< 2.2e-16	0.41	< 2.2e-16
Epithelial cell (basal)	0.51	< 2.2e-16	0.32	< 2.2e-16
Endothelial cell (vascular)	0.54	< 2.2e-16	0.32	< 2.2e-16
Endothelial cell (lymphatic)	0.51	< 2.2e-16	0.33	< 2.2e-16
Pericyte/SMC	0.45	< 2.2e-16	0.27	< 2.2e-16
Immune (T cell)	0.56	< 2.2e-16	0.34	< 2.2e-16
Immune (NK cell)	0.51	< 2.2e-16	0.31	< 2.2e-16
Immune (macrophage)	0.66	< 2.2e-16	0.37	< 2.2e-16
Immune (alv alvmacrophage)	0.62	< 2.2e-16	0.25	< 2.2e-16
Immune (B cell)	0.49	< 2.2e-16	0.36	< 2.2e-16
fibroblast/SMC	0.51	< 2.2e-16	0.41	< 2.2e-16
Immune (Mast)	0.36	< 2.2e-16	0.25	< 2.2e-16
