## Supplementary tables for "Single-nucleus cross-tissue molecular reference maps to decipher disease gene function": Table S5.xlsx

### Sheet: Sheet1
Table S5. Studies used for the investigation of LAM presence and diversity
title	author_reference	geo_accession	pubmed_biorxiv
Lipid-associated macrophages control metabolic homeostasis in a Trem2-dependent manner	Jaitin	GSE128518	31257031
Single-cell meta-analysis of SARS-CoV-2 entry genes across tissues and demographics	Muus	GSE153643	33654293
Single-cell reconstruction of the early maternal–fetal interface in humans	Vento-Tormo	NA	30429548
Translocation of Viable Gut Microbiota to Mesenteric Adipose Drives Formation of Creeping Fat in Humans	Ha	GSE156776	32991841
Single cell analysis of smooth muscle cell phenotypic modulation in vivo during disease in mice and humans [human scRNA-seq]	Wirka	GSE131778	31359001
Decoding the transcriptome of calcified atherosclerotic plaque at single-cell resolution	Alsaigh	GSE159677	https://www.biorxiv.org/content/10.1101/2020.03.03.968123v1
Highly Efficient, Massively-Parallel Single-Cell RNA-Seq Reveals Cellular States and Molecular Features of Human Skin Pathology	Hughes	GSE150672	33053333
Single-cell Transcriptomics Combined With Interstitial Fluid Proteomics Defines Cell Type-Specific Immune Regulation in Atopic Dermatitis	Rojahn	GSE153760	('32344053', '33717163')
Transcriptome analysis reveals conditions for culturing human primitive undifferentiated spermatogonia	Tan	GSE144085	32661178
Single-cell RNA sequencing of human kidney	Liao	GSE131685	31896769
High-resolution single cell RNAseq of ALK3-expressing human pancreatic ductal cells	Qadir	GSE131886	32354994
Single Cell RNA-sequencing of cell types isolated by FACS from normal human prostates	Henry	GSE117403	30566875
Glia-specific nuclei isolation and single cell transcriptomics inform astrocyte pathology in human temporal lobe epilepsy	Tome-Garcia	GSE140393	https://www.biorxiv.org/content/10.1101/2020.12.11.421370v1
Dissecting the human liver cellular landscape by single cell RNA-seq reveals novel intrahepatic monocyte/ macrophage populations	MacParland	GSE115469	30348985
Female human primordial germ cells display X-chromosome dosage compensation despite the absence of X-inactivation [Female]	Chitiashvili	GSE143380	33257808
Single-cell transcriptomic atlas of human donor muscle tissue	De Micheli	GSE143704	32624006
The Human and Mouse Enteric Nervous System at Single-Cell Resolution	Drokhlyansky	NA	32888429
