## Supplementary tables for "Single-nucleus cross-tissue molecular reference maps to decipher disease gene function": Table S10.xlsx

### Sheet: Table_S5_1
Table S10. List of GWAS and number of loci tested for cell type enrichment analysis.
Trait	GWAS	Starting number of GWAS variants	Number of GWAS loci after LD clumping	Number of GWAS loci with mapped genes
Type 2 diabetes	Type 2 diabetes [obese] (PMID:19056611);Type 2 diabetes | non-cancer illness code, self-reported (UKBB_NEALE2_20002_1223);Type 2 diabetes [non-obese] (PMID:19056611);Type 2 diabetes [additive model] (PMID:26961502);Type 2 diabetes [South Asian] (PMID:28869590);Type 2 diabetes [DGI+FUSION+WTCCC] (PMID:17463248,PMID:17463249);Type 2 diabetes (PMID:17293876,PMID:17463248,PMID:17463249,PMID:17460697,…	408	195	157
Atopic Dermatitis	Atopic dermatitis [random effects] (PMID:26482879);Inflammatory skin disease [Atopic dermatitis] (PMID:25574825);Atopic dermatitis [conditional on rs6419573] (PMID:26482879);Eczema (PMID:30595370);Atopic dermatitis [EA, fixed effects] (PMID:26482879);Eczema/dermatitis | non-cancer illness code, self-reported (UKBB_NEALE2_20002_1452);Atopic dermatitis (PMID:19349984,PMID:21666691,PMID:22197932,PMI…	220	181	148
Breast cancer	Breast cancer (estrogen-receptor negative, progesterone-receptor negative, and human epidermal growth factor-receptor negative) (PMID:24325915);Breast Cancer in BRCA1 mutation carriers (PMID:23544013,PMID:29058716);Breast cancer in BRCA2 mutation carriers (PMID:21060860,PMID:23544012);Breast cancer (early onset) (PMID:24493630);Breast cancer (male) (PMID:23001122);Breast cancer (survival) [ER -ve…	377	215	147
Asthma	Asthma [EA] (PMID:27611488);Asthma (moderate or severe) (PMID:30552067);Adult asthma (PMID:27611488,PMID:30787307);Asthma | blood clot, dvt, bronchitis, emphysema, asthma, rhinitis, eczema, allergy diagnosed by doctor (UKBB_NEALE2_6152_8);Asthma [AA] (PMID:27611488);Doctor diagnosed asthma (UKBB_NEALE2_22127);Asthma (adult onset) (PMID:30929738,PMID:31036433);Asthma (childhood onset) (PMID:225604…	397	187	135
Atrial fibrillation	Atrial fibrillation [AA] (PMID:29892015);Incident atrial fibrillation (PMID:28416818);Atrial fibrillation [EA] (PMID:29892015);Atrial fibrillation/atrial flutter (PMID:17603472);Atrial fibrillation | non-cancer illness code, self-reported (UKBB_NEALE2_20002_1471);Atrial fibrillation (PMID:19597492,PMID:19597491,PMID:20173747,PMID:22544366,PMID:28416818,PMID:28416822,PMID:29290336,PMID:29892015,PM…	300	156	126
Prostate cancer	Prostate cancer (advanced) (PMID:29892016);Prostate cancer [conditioned, East Asian] (PMID:26034056);Prostate cancer (PMID:17401363,PMID:17401366,PMID:17603485,PMID:18264097,PMID:18264098,PMID:18264096,PMID:19767753,PMID:19767754,PMID:20676098,PMID:21602798,PMID:21743057,PMID:21743467,PMID:22130093,PMID:23023329,PMID:23535732,PMID:24753544,PMID:25217961,PMID:25939597,PMID:26034056,PMID:26443449,P…	175	122	101
Psoriasis	Psoriasis [EA, conditional on rs1990760] (PMID:25903422);Cutaneous psoriasis (PMID:26626624);Psoriasis [Chinese] (PMID:25903422);Inflammatory skin disease [Psoriasis] (PMID:25574825);Psoriasis | non-cancer illness code, self-reported (UKBB_NEALE2_20002_1453);Psoriasis [EA, conditional on rs7709212, rs4921493] (PMID:25903422);Psoriasis [conditional on rs7709212, rs4921493] (PMID:25903422);Psoriasi…	237	128	97
Chronic obstructive pulmonary disease	Doctor diagnosed copd (chronic obstructive pulmonary disease) (UKBB_NEALE2_22130);Chronic obstructive airways disease/copd | non-cancer illness code, self-reported (UKBB_NEALE2_20002_1112);Chronic obstructive pulmonary disease [conditional on rs10152300] (PMID:30804561);Chronic obstructive pulmonary disease [conditional on rs1441358] (PMID:30804561);Chronic obstructive pulmonary disease [conditio…	130	96	79
Coronary artery disease	Coronary artery disease in type 1 diabetes [EA] (PMID:29695241);Coronary artery disease (myocardial infarction, percutaneous transluminal coronary angioplasty, coronary artery bypass grafting, angina or chromic ischemic heart disease) (PMID:28714975);Coronary artery disease (PMID:21239051,PMID:24262325,PMID:26343387,PMID:26708285,PMID:29263402,PMID:29212778,PMID:29472232,PMID:28714974,PMID:301047…	152	86	77
Non-melanoma skin cancer	Squamous cell carcinoma | cancer code, self-reported (UKBB_NEALE2_20001_1062);Cutaneous squamous cell carcinoma (PMID:27424798);Basal cell carcinoma (PMID:18849993,PMID:19151717,PMID:21700618,PMID:24403052,PMID:25855136,PMID:27539887,PMID:28177523,PMID:31174203);Squamous cell carcinoma [adjusted for rs16891982, rs12203592, rs1126809, rs12916300, rs4268748, rs6059655, rs62246017, rs6791479, rs4455…	124	82	68
Heart rate	Heart rate [Heart rate] (PMID:30166351);Heart rate (PMID:23583979);RR interval (heart rate) (PMID:20031603,PMID:30679814);Heart rate [Conditional on rs1015451, rs17083533] (PMID:23583979);Resting heart rate (PMID:20639392,PMID:24680774,PMID:27798624,PMID:28270201,PMID:29769521);Ecg, heart rate (UKBB_NEALE2_5983_raw);Heart rate [Conditional on rs1015451, rs11154027] (PMID:23583979)	124	78	67
Inflammatory skin disease	Inflammatory skin disease [Opposed] (PMID:25574825);Inflammatory skin disease [Shared] (PMID:25574825);Inflammatory skin disease [Atopic dermatitis] (PMID:25574825);Inflammatory skin disease [Psoriasis] (PMID:25574825)	36	33	27
Prostate-specific antigen levels	Prostate-specific antigen levels (conditioned on lead SNPs) [conditional on Round 1 SNPs] (PMID:28139693);Prostate-specific antigen levels (conditioned on lead SNPs) [conditional on Round5 SNPs] (PMID:28139693);Prostate-specific antigen levels (conditioned on lead SNPs) [conditional on Round 3 SNPs] (PMID:28139693);Serum prostate-specific antigen levels (PMID:21160077);Prostate-specific antigen l…	47	33	23
Lung cancer	Lung cancer in ever smokers (PMID:28604730,PMID:30104567);Non-small cell lung cancer [East Asian] (PMID:31326317);Lung cancer [Adenocarcinoma] (PMID:24880342);Lung cancer | cancer code, self-reported (UKBB_NEALE2_20001_1001);Lung cancer in never smokers (PMID:31009812);Lung cancer (PMID:18385738,PMID:18385676,PMID:18780872,PMID:18978790,PMID:18978787,PMID:19654303,PMID:21725308,PMID:23143601,PMID…	53	26	19
Melanoma	Malignant melanoma | cancer code, self-reported (UKBB_NEALE2_20001_1059);Melanomas of skin (SAIGE_172_11);Melanomas of skin, dx or hx (SAIGE_172_1);Melanoma (PMID:18488026,PMID:19578364,PMID:21706340,PMID:21983785,PMID:21983787,PMID:23455637,PMID:24980573,PMID:28212542);Cutaneous malignant melanoma (PMID:26237428)	36	23	19
Lung adenocarcinoma	Lung adenocarcinoma [East Asian] (PMID:31326317)	27	21	18
Squamous cell lung carcinoma	Squamous cell lung carcinoma [East Asian] (PMID:31326317)	17	9	9
Skin pigmentation traits	Skin pigmentation traits [Freckling (binary - has freckles] (PMID:30166351);Skin pigmentation traits [Skin color phototype score] (PMID:30166351);Skin pigmentation traits [Skin sensitivity to sun (high to low] (PMID:30166351);Skin pigmentation traits [Skin sensitivity to sun (high-medium to low-medium] (PMID:30166351);Skin pigmentation traits [Skin sensitivity to sun] (PMID:30166351);Skin pigment…	12	7	7
Eosinophilic esophagitis	Eosinophilic esophagitis (pediatric) (PMID:20208534);Eosinophilic esophagitis (PMID:25017104,PMID:25407941,PMID:29904099)	11	8	6
Heart rate variability traits	Heart rate variability traits (pvRSA/HF) (PMID:28613276);Heart rate variability traits (SDNN) (PMID:28613276);Heart rate variability traits (RMSSD) (PMID:28613276)	14	8	6
Barrett's esophagus	Oesophagitis/barretts oesophagus | non-cancer illness code, self-reported (UKBB_NEALE2_20002_1139);Barrett's esophagus (PMID:22961001,PMID:27527254)	9	6	5
Esophageal adenocarcinoma	Esophageal adenocarcinoma (PMID:27527254)	4	4	4
Heart failure	Heart failure [EA] (PMID:20445134);Heart failure/pulmonary odema | non-cancer illness code, self-reported (UKBB_NEALE2_20002_1076);Congestive heart failure (SAIGE_428);nonhypertensive (SAIGE_428)	4	4	2
